# No division of labour, and subfertile foundresses, in a phyllode-gluing Acacia thrips

**DOI:** 10.1101/755371

**Authors:** James D. J. Gilbert

**Affiliations:** School of Environmental Sciences, University of Hull, Cottingham Road, Hull HU6 7RX, UK; Fowlers Gap Arid Zone Research Station, School of Biological, Earth & Environmental Sciences, University of New South Wales, NSW 2052, Australia

**Keywords:** Pleometrosis, joint nesting, cooperation, quasisocial, parasocial, division of labour

## Abstract

Behavioural variation is a hallmark of animal societies, which commonly contain breeders and nonbreeders, and helpers and nonhelpers. In some cases labour is divided with nonbreeders “helping” – gaining indirectly, via genetic benefits, or directly, e.g. by augmenting group size. Conversely, they may benefit by not helping, conserving energy for breeding later. However, subordinate behaviour after inheriting a breeding position is rarely evaluated.

In the Australian interior, Acacia thrips *Dunatothrips aneurae* (Thysanoptera) glue *Acacia* phyllodes together into “domiciles”. Foundresses, usually sisters, build domiciles singly or communally. Some co-foundresses are nonreproductive, and their role is currently unknown. I experimentally rejected the idea that they substantially “help” by contributing to domicile repair. Nonreproductives were less likely to repair damage than reproductives. Alternatively, they may be waiting to inherit the domicile, or simply of too poor quality to reproduce or help. To test these alternatives, in the field, I allowed repairer or nonrepairer females to “inherit” a domicile by removing their nestmate(s). Thus isolated, “nonrepairer” females took much longer to repair domiciles than “repairers”, control singletons or pairs. Although ovarian condition was equivalent across groups, after 21 days nonrepairers actually laid fewer eggs compared to other groups.

Thus, labour was not divided: instead reproduction and helping covaried, probably depending on female quality and the outcome of intra-domicile competition. Nonreproductive nonhelpers were not waiting to breed. Their role, and their net effect on colony productivity, remains to be shown. They are likely subfertile, and may make the “best of a bad job” by gaining indirect benefits to the best of their limited ability.
