## Supplementary material for "No division of labour, and subfertile foundresses, in a phyllode-gluing Acacia thrips": Dataset for fig 1 - analysis of repair versus ovarian status

Repair	Ovarian condition	Developin oocytes	Developin oocyte volume	Mature oocytes	Mature oocyte volume
2	Undeveloped	0	0	0	0
0	Undeveloped	0	0	0	0
2	Mature oocytes	3	4.737521722	1	308.8578278
2	Developing oocytes	1	1.005309649	0	0
1	Developing oocytes	3	3.430619178	0	0
1	Developing oocytes	1	1.413716694	0	0
2	Developing oocytes	2	3.851592593	0	0
2	Undeveloped	0	0	0	0
2	Developing oocytes	1	1.570796327	0	0
2	Developing oocytes	1	2.265967949	0	0
1	Undeveloped	0	0	0	0
1	Undeveloped	0	0	0	0
0	Undeveloped	0	0	0	0
0	Undeveloped	0	0	0	0
2	Developing oocytes	1	1.256637061	0	0
0	Developing oocytes	1	1.099557429	0	0
2	Developing oocytes	1	1.413716694	0	0
1	Developing oocytes	1	1.570796327	0	0
0	Mature oocytes	3	10.93274243	1	904.7786842
2	Undeveloped	0	0	0	0
1	Developing oocytes	1	2.261946711	0	0
0	Undeveloped	0	0	0	0
0	Undeveloped	0	0	0	0
2	Developing oocytes	1	4.645630136	0	0
1	Developing oocytes	1	3.506017401	0	0
0	Developing oocytes	1	3.619114737	0	0
0	Undeveloped	0	0	0	0
2	Mature oocytes	4	15.28934605	1	949.8409039
2	Undeveloped	0	0	0	0
0	Developing oocytes	2	8.907985969	0	0
2	Developing oocytes	1	1.099557429	0	0
2	Mature oocytes	2	18.13641439	1	1842.93679
2	Mature oocytes	3	9.93842836	1	692.7211801
1	Undeveloped	0	0	0	0
2	Mature oocytes	2	6.383716272	1	769.6902001
1	Mature oocytes	3	24.74318374	1	2197.347712
2	Mature oocytes	2	14.50002089	1	1248.390381
0	Developing oocytes	1	3.298672286	0	0
1	Mature oocytes	2	5.337565918	1	480.663676
0	Mature oocytes	3	17.7060162	1	1181.238838
0	Mature oocytes	3	5.811946409	1	294.5243113
2	Undeveloped	0	0	0	0
1	Developing oocytes	1	1.256637061	0	0
1	Developing oocytes	1	2.434734307	0	0
0	Developing oocytes	1	1.01787602	0	0
2	Developing oocytes	3	10.39553009	0	0
0	Mature oocytes	3	13.91332846	2	1513.364086
2	Mature oocytes	4	16.54676851	1	1248.390381
2	Developing oocytes	2	2.147278579	0	0
2	Mature oocytes	2	6.006725154	1	650.3096793
2	Undeveloped	0	0	0	0
2	Mature oocytes	4	6.983760469	1	427.6493
1	Mature oocytes	3	6.44026494	1	314.1592654
0	Developing oocytes	3	6.204645491	0	0
0	Developing oocytes	2	2.104867078	0	0
2	Mature oocytes	3	10.95159199	1	537.2123438
2	Mature oocytes	3	13.25437941	1	1039.08177
2	Mature oocytes	3	15.01367129	1	1156.106097
1	Developing oocytes	2	3.003362577	0	0
1	Developing oocytes	3	5.521349089	0	0
2	Mature oocytes	4	20.06221069	2	2154.347162
2	Mature oocytes	2	11.81238838	1	1080.707873
2	Mature oocytes	3	10.96101677	1	597.2953033
2	Undeveloped	0	0	0	0
0	Undeveloped	0	0	0	0
1	Undeveloped	0	0	0	0
2	Mature oocytes	2	2.880840463	1	201.0619298
2	Mature oocytes	2	5.52920307	1	565.4866776
1	Mature oocytes	3	11.62075123	1	1130.973355
1	Mature oocytes	3	4.417079271	1	255.2544031
2	Mature oocytes	2	13.57168026	1	1526.81403
2	Mature oocytes	2	19.47787445	1	2120.575041
1	Mature oocytes	3	16.70384814	2	1928.937889
1	Mature oocytes	2	18.26521969	1	1717.665783
2	Mature oocytes	1	10.05309649	1	1256.637061
0	Mature oocytes	2	8.655087761	1	865.9014751
0	Developing oocytes	1	0.92362824	0	0
0	Mature oocytes	3	9.61327352	1	769.6902001
2	Mature oocytes	2	13.38161391	1	1305.135398
2	Mature oocytes	3	16.79888132	1	1736.613514
2	Mature oocytes	2	8.443030257	1	839.3942871
2	Mature oocytes	3	30.05247532	2	3445.541743
1	Mature oocytes	2	7.112565768	1	769.6902001
2	Mature oocytes	2	6.905220653	1	607.8981785
1	Mature oocytes	2	17.7876976	2	2027.11266
0	Mature oocytes	2	11.69300786	2	1461.625982
1	Mature oocytes	3	5.510353514	1	254.4690049
2	Mature oocytes	3	10.68298582	1	865.9014751
2	Mature oocytes	2	5.365840252	1	395.8406744
1	Mature oocytes	3	28.481679	2	3164.3692
2	Mature oocytes	2	19.38990986	2	2423.738732
2	Mature oocytes	2	4.91345091	2	614.1813638
2	Mature oocytes	2	9.797842088	1	949.8409039
2	Mature oocytes	2	12.21686843	1	1206.371579
0	Mature oocytes	3	18.12149182	1	1333.507907
2	Mature oocytes	3	20.57743188	1	1532.115467
2	Mature oocytes	3	11.23904772	1	680.2529843
1	Mature oocytes	2	8.969247026	1	865.9014751
1	Mature oocytes	2	6.056990636	1	593.7610115
1	Mature oocytes	2	11.13380436	1	1156.106097
2	Developing oocytes	1	3.166725395	0	0
2	Developing oocytes	1	3.392920066	0	0
2	Mature oocytes	1	4.512897847	1	564.1122309
0	Developing oocytes	1	2.940530724	0	0
2	Developing oocytes	1	1.570796327	0	0
2	Mature oocytes	2	6.32481141	1	613.8868395
2	Mature oocytes	3	16.36141454	1	1306.902544
2	Mature oocytes	2	16.16192341	1	1588.860485
2	Developing oocytes	1	1.178097245	0	0
2	Undeveloped	0	0	0	0
0	Undeveloped	0	0	0	0
0	Undeveloped	0	0	0	0
2	Developing oocytes	1	0.603185789	0	0
2	Developing oocytes	1	1.570796327	0	0
2	Undeveloped	0	0	0	0
2	Developing oocytes	1	0.804247719	0	0
2	Developing oocytes	1	1.963495408	0	0
2	Developing oocytes	1	1.01787602	0	0
2	Developing oocytes	1	1.884955592	0	0
0	Developing oocytes	2	1.822123739	0	0
1	Developing oocytes	3	4.241150082	0	0
2	Mature oocytes	3	19.46059569	2	2149.831123
2	Mature oocytes	3	17.48610471	2	1979.596071
2	Mature oocytes	2	11.41262071	1	1105.840614
2	Mature oocytes	3	15.71738805	1	1305.135398
2	Mature oocytes	2	8.199556826	1	769.6902001
2	Mature oocytes	3	11.78411404	1	1016.108874
2	Undeveloped	NA	0	NA	NA
0	Undeveloped	NA	0	NA	NA
2	Mature oocytes	3	13.86384838	1	1000.59726
0	Mature oocytes	3	11.64588397	1	971.9302272
2	Mature oocytes	2	8.28752142	1	885.1437301
0	Developing oocytes	3	7.307344512	0	0
0	Developing oocytes	2	5.188340267	0	0
2	Developing oocytes	NA	11.56106097	NA	NA
2	Mature oocytes	3	16.11008713	1	1306.902544
0	Mature oocytes	2	17.14052952	1	1526.81403
1	Developing oocytes	2	13.23238826	0	0
2	Mature oocytes	2	14.59583947	1	1588.860485
2	Mature oocytes	3	9.584999186	2	1021.410311
0	Mature oocytes	3	14.8369567	1	1335.962276
2	Mature oocytes	3	10.57303008	1	731.2056901
