## Supplementary material for "No division of labour, and subfertile foundresses, in a phyllode-gluing Acacia thrips": Dataset for fig 2a - analysis of repair time versus treatment

Repair time days	Group
4	NR
1	CP
2	R
2	R
1	CP
2	R
2	R
6	R
1	R
1	R
2	R
1	CP
7	NR
2	R
2	NR
2	R
5	R
2	CP
4	CP
1	CP
2	CP
7	NR
2	CP
2	CP
2	NR
3	NR
6	NR
2	CS
2	CS
2	CS
1	CS
2	CS
2	CS
2	CS
2	CS
5	CS
2	CS
2	CS
1	CS
2	CS
1	CS
3	CS
2	CS
2	CS
1	CS
3	CS
2	CS
2	CS
1	CS
1	CS
1	CS
3	CS
1	CS
1	CS
2	CS
8	CS
1	CS
3	CS
2	CS
1	CS
3	CS
2	CS
2	CS
1	CS
1	CS
3	CS
1	CS
2	CS
