## Supplementary material for "No division of labour, and subfertile foundresses, in a phyllode-gluing Acacia thrips": Dataset for fig 2b - analysis of offspring produced versus treatment

	offsp_excl	group
1	0	NR
2	16	CP
3	7	R
4	3	R
5	20	CP
6	6	R
7	5	R
10	8	R
11	6	R
14	1	NR
15	8	R
16	3	NR
17	8	R
19	11	CP
22	40	CP
23	11	CP
25	5	CP
26	5	CP
28	3	NR
29	0	NR
30	5	CS
31	9	CS
32	8	CS
33	7	CS
34	12	CS
35	5	CS
36	10	CS
37	10	CS
