## Supplementary material for "No division of labour, and subfertile foundresses, in a phyllode-gluing Acacia thrips": Dataset for fig 3a - analysis of developing oocytes versus removal treatment

Developing oocyte volume	Treatment (Removed, Left)	Repair (Repair, Nonrepair, Control unassessed)
-5.413072995	L	Rep
-4.325325244	L	Rep
-3.612979779	L	Rep
-4.052566367	L	Rep
-4.848536283	L	Rep
-6.056055072	L	Rep
-4.798992665	L	Rep
-4.357173533	R	-
-4.067776824	R	-
-6.835969935	R	-
-6.23944959	R	-
-6.474336545	R	-
-6.09849813	R	-
-5.16144538	R	-
-3.430832967	R	-
-4.978211075	R	-
-5.474468668	R	-
-4.795661431	R	-
-5.311313057	R	-
-4.323071808	R	-
-4.096829146	R	-
-3.363971763	R	-
-5.428698266	R	-
-6.466222922	R	-
-7.529117116	R	Rep
-4.662248782	L	Nonrep
-7.529117116	R	Nonrep
-4.146065839	L	Rep
-6.41503063	R	Rep
-3.980643086	L	Rep
-4.55870265	L	Rep
-3.912132609	L	Rep
-4.973205325	R	Rep
-3.677726042	R	Rep
-7.529117116	R	Rep
-4.403845325	R	Nonrep
-5.108099425	R	Rep
-4.499887826	L	Rep
-5.059432955	R	Nonrep
-5.34365738	L	Rep
-4.260949999	R	Rep
-3.91126895	R	Rep
-5.162816208	L	Nonrep
-4.689389091	R	Nonrep
-6.528743267	R	Nonrep
-4.547815957	L	Rep
-4.590233706	R	Nonrep
-4.035448953	L	Nonrep
-4.274512949	R	Rep
-5.926721418	R	Rep
-5.643851078	R	Nonrep
-6.287602352	R	Rep
-4.24045344	R	Rep
-4.407706162	L	Nonrep
-4.175066298	L	Nonrep
-4.730196825	R	Rep
-4.847935345	L	Nonrep
-5.413072995	L	Rep
-4.325325244	L	Rep
-3.612979779	L	Rep
-4.052566367	L	Rep
-4.848536283	L	Rep
-6.056055072	L	Rep
-4.798992665	L	Rep
-5.413072995	L	C
-4.325325244	L	C
-3.612979779	L	C
-4.052566367	L	C
-4.848536283	L	C
-6.056055072	L	C
NA	L	C
-4.798992665	L	C
-4.357173533	R	C
-4.067776824	R	C
-6.835969935	R	C
-6.23944959	R	C
-6.474336545	R	C
-6.09849813	R	C
NA	R	C
NA	R	C
NA	R	C
-5.16144538	R	C
-3.430832967	R	C
-4.978211075	R	C
-5.474468668	R	C
-4.795661431	R	C
-5.311313057	R	C
-4.323071808	R	C
-4.096829146	R	C
-3.363971763	R	C
-5.428698266	R	C
-6.466222922	R	C
