## Supplementary material for "No division of labour, and subfertile foundresses, in a phyllode-gluing Acacia thrips": Dataset for fig 3b - analysis of mature oocytes versus removal treatment

Mature oocyte volume	Treatment (Removed, Left)	Repair (Repair, Nonrepair, Control unassessed)
-6.196889976	L	Rep
-4.520601402	L	Rep
-3.646047248	L	Rep
-3.96985026	L	Rep
-4.878225328	L	Rep
-6.196889976	L	Rep
-4.827226195	L	Rep
-4.344505885	R	-
-4.344505885	R	-
-6.196889976	R	-
-6.196889976	R	-
-6.196889976	R	-
-6.196889976	R	-
-6.196889976	R	-
-6.196889976	R	-
-6.196889976	R	-
-6.196889976	R	-
-4.804441749	R	-
-4.804441749	R	-
-4.804441749	R	-
-4.23328025	R	-
-4.23328025	R	-
-6.196889976	R	-
-6.196889976	R	-
-6.196889976	R	Rep
-6.196889976	L	Nonrep
-6.196889976	R	Nonrep
-4.642407024	L	Rep
-6.196889976	R	Rep
-6.196889976	L	Rep
-4.882569114	L	Rep
-3.951054883	L	Rep
-4.804441749	R	Rep
-4.804441749	R	Rep
-4.288262384	R	Nonrep
-5.503742795	R	Rep
-5.503742795	L	Rep
-5.427982749	R	Nonrep
-6.196889976	L	Rep
-4.250979827	R	Rep
-4.250979827	R	Rep
-6.196889976	L	Nonrep
-4.714654321	R	Nonrep
-4.714654321	R	Nonrep
-4.41547186	L	Rep
-4.804441749	R	Nonrep
-4.804441749	L	Nonrep
-4.383881536	R	Rep
-4.449301725	R	Rep
-4.365852914	R	Nonrep
-4.969467427	R	Rep
-4.601125365	R	Rep
-4.624231315	L	Nonrep
-4.364308512	L	Nonrep
-4.697625239	R	Rep
-6.196889976	L	Nonrep
-6.196889976	L	Rep
-4.520601402	L	Rep
-3.646047248	L	Rep
-3.96985026	L	Rep
-4.878225328	L	Rep
-6.196889976	L	Rep
-4.827226195	L	Rep
-6.196889976	L	C
-4.520601402	L	C
-3.646047248	L	C
-3.96985026	L	C
-4.878225328	L	C
-6.196889976	L	C
-4.827226195	L	C
-4.344505885	R	C
-4.344505885	R	C
-6.196889976	R	C
-6.196889976	R	C
-6.196889976	R	C
-6.196889976	R	C
-6.196889976	R	C
-6.196889976	R	C
-6.196889976	R	C
-6.196889976	R	C
-4.804441749	R	C
-4.804441749	R	C
-4.804441749	R	C
-4.23328025	R	C
-4.23328025	R	C
-6.196889976	R	C
-6.196889976	R	C
